# The bacterial microbiome of the coral skeleton algal symbiont *Ostreobium* shows preferential associations and signatures of phylosymbiosis

**DOI:** 10.1101/2022.12.13.520198

**Authors:** B.L.D. Uthpala Pushpakumara, Kshitij Tandon, Anusuya Willis, Heroen Verbruggen

**Author notes:** Corresponding Author: email –.

## Abstract

*Ostreobium*, the major algal symbiont of the coral skeleton, remains understudied despite extensive research on the coral holobiont. The enclosed nature of the coral skeleton might reduce the dispersal and exposure of residing bacteria to the outside environment, allowing stronger associations with the algae. Here, we describe the bacterial communities associated with cultured strains of 5 *Ostreobium* clades using 16S rRNA sequencing. We shed light on their likely physical associations by comparative analysis of three datasets generated to capture (1) all algae associated bacteria (2) enriched tightly attached and potential intracellular bacteria and (3) bacteria in spent media. Our data showed that while some bacteria may be loosely attached, some tend to be tightly attached or potentially intracellular. Although colonised with diverse bacteria, *Ostreobium* preferentially associated with 34 bacterial taxa revealing a core microbiome. These bacteria include taxa known as nitrogen cyclers, polysaccharide degraders, sulphate reducers, antimicrobial compound producers, methylotrophs and vitamin B12 producers. By analysing co-occurrence networks of 16S rRNA datasets from *Porites lutea* and *Paragoniastrea australensis* skeleton samples, we show that the *Ostreobium*-bacterial associations present in the cultures are likely to also occur in their natural environment. Finally, our data show significant congruence between the *Ostreobium* phylogeny and the community composition of its tightly associated microbiome, largely due to the phylosymbiotic signal originating from the core bacterial taxa. This study offers insight into the *Ostreobium* microbiome and reveals preferential associations that warrant further testing from functional and evolutionary perspectives.
