## Supplementary material for "The bacterial microbiome of the coral skeleton algal symbiont *Ostreobium* shows preferential associations and signatures of phylosymbiosis": Table S2

### Sheet: Sheet1
Association function: r.g
Significance level (alpha): 0.05
Total number of species: 184
Selected number of species: 86
Number of species associated to 1 group: 72
Number of species associated to 2 groups: 14
List of species associated to each combination:
Group Tight #sps. 39	stat	p.value
Bacteria_PAUC34f_Unassigned_Unassigned_Unassigned	0.614	0.001	***
Cyclobacteriaceae	0.594	0.001	***
Pseudohongiellaceae	0.582	0.001	***
Bacteria_Proteobacteria_Alphaproteobacteria_Unassigned_Unassigned	0.525	0.001	***
Rhodothermaceae	0.463	0.001	***
Pedosphaeraceae	0.444	0.001	***
Cryomorphaceae	0.44	0.001	***
Stappiaceae	0.426	0.001	***
Bacteria_Proteobacteria_Gammaproteobacteria_KI89A clade_Unassigned	0.419	0.001	***
Gemmatimonadaceae	0.401	0.001	***
Kiloniellaceae	0.396	0.001	***
Bacteria_Proteobacteria_Gammaproteobacteria_OM182 clade_Unassigned	0.391	0.002	**
bacteriap25	0.384	0.002	**
Rhizobiales Incertae Sedis	0.38	0.002	**
Simkaniaceae	0.377	0.002	**
Tenderiaceae	0.369	0.002	**
Bacteria_Proteobacteria_Alphaproteobacteria_NRL2_Unassigned	0.361	0.001	***
Thalassobaculaceae	0.361	0.005	**
Bacteria_Proteobacteria_Gammaproteobacteria_MD2904-B13_Unassigned	0.348	0.002	**
AB1	0.338	0.002	**
metagenome	0.338	0.001	***
Terasakiellaceae	0.336	0.003	**
Bacteria_Bacteroidetes_Bacteroidia_Chitinophagales_Unassigned	0.333	0.001	***
Alteromonadaceae	0.33	0.006	**
Immundisolibacteraceae	0.328	0.011	*
Bacteria_Proteobacteria_Gammaproteobacteria_Unassigned_Unassigned	0.321	0.006	**
Magnetospiraceae	0.316	0.001	***
Bacteria_Proteobacteria_Gammaproteobacteria_Ga0077536_Unassigned	0.315	0.011	*
Bacteria_Planctomycetes_BD7-11_Unassigned_Unassigned	0.308	0.004	**
Bacteria_BRC1_Unassigned_Unassigned_Unassigned	0.307	0.013	*
Bacteria_Bacteroidetes_Bacteroidia_Flavobacteriales_Unassigned	0.3	0.017	*
Endozoicomonadaceae	0.3	0.032	*
Arctic95B-14	0.29	0.032	*
Parvibaculaceae	0.289	0.01	**
EF100-94H03	0.284	0.032	*
Bacteria_Proteobacteria_Deltaproteobacteria_MBNT15_Unassigned	0.282	0.037	*
Bacteria_AncK6_Unassigned_Unassigned_Unassigned	0.261	0.04	*
Phycisphaeraceae	0.26	0.001	***
Bacteria_Actinobacteria_Thermoleophilia_Gaiellales_Unassigned	0.259	0.029	*
Group Media #sps. 20
Pseudomonadaceae	0.889	0.001	***
Burkholderiaceae	0.604	0.001	***
Bacillaceae	0.51	0.001	***
Xanthomonadaceae	0.453	0.001	***
Sporichthyaceae	0.429	0.001	***
Propionibacteriaceae	0.426	0.001	***
Enterobacteriaceae	0.425	0.001	***
Corynebacteriaceae	0.412	0.001	***
Mycobacteriaceae	0.337	0.008	**
Algiphilaceae	0.336	0.001	***
Staphylococcaceae	0.324	0.001	***
Micrococcaceae	0.302	0.006	**
Bacteria_Proteobacteria_Alphaproteobacteria_Rhizobiales_Unassigned	0.288	0.018	*
Solimonadaceae	0.286	0.036	*
Dermabacteraceae	0.286	0.006	**
Weeksellaceae	0.283	0.001	***
Moraxellaceae	0.275	0.001	***
Microbacteriaceae	0.269	0.005	**
Salinisphaeraceae	0.267	0.036	*
Flavobacteriaceae	0.263	0.003	**
Group Whole #sps. 13
Methyloligellaceae	0.878	0.001	***
Bacteria_Actinobacteria_Acidimicrobiia_Actinomarinales_Unassigned	0.584	0.001	***
Microtrichaceae	0.511	0.001	***
Bacteria_Actinobacteria_Acidimicrobiia_Microtrichales_Unassigned	0.484	0.001	***
Haliangiaceae	0.423	0.001	***
Bacteria_Acidobacteria_Subgroup 26_Unassigned_Unassigned	0.401	0.001	***
Desulfarculaceae	0.393	0.002	**
Ilumatobacteraceae	0.375	0.001	***
Amoebophilaceae	0.364	0.003	**
Thiohalorhabdaceae	0.345	0.003	**
Bacteria_Acidobacteria_Subgroup 22_Unassigned_Unassigned	0.315	0.005	**
Solibacteraceae (Subgroup 3)	0.284	0.014	*
Methylophilaceae	0.284	0.016	*
Group Tight+Whole #sps. 14
Sneathiellaceae	0.437	0.001	***
Bacteria_Proteobacteria_Alphaproteobacteria_Thalassobaculales_Unassigned	0.363	0.002	**
Rhizobiaceae	0.357	0.003	**
Rhodobacteraceae	0.331	0.003	**
Bacteria_Planctomycetes_OM190_Unassigned_Unassigned	0.33	0.003	**
Marinobacteraceae	0.316	0.013	*
Alcanivoracaceae	0.315	0.01	**
Woeseiaceae	0.298	0.009	**
Bacteria_Proteobacteria_Gammaproteobacteria_AT-s2-59_Unassigned	0.279	0.021	*
Balneolaceae	0.262	0.032	*
Saprospiraceae	0.262	0.031	*
Bacteria_Gemmatimonadetes_BD2-11 terrestrial group_Unassigned_Unassigned	0.259	0.026	*
Nitrospiraceae	0.25	0.043	*
Hyphomonadaceae	0.234	0.05	*
---
Signif. codes: 0 ‘***’ 0.001 ‘**’ 0.01 ‘*’ 0.05 ‘.’ 0.1 ‘ ’ 1
