## Supplementary material for "The bacterial microbiome of the coral skeleton algal symbiont *Ostreobium* shows preferential associations and signatures of phylosymbiosis": Table S3

### Sheet: network properties
Global network properties	Paragoniastrea australensis	Porites lutea
Number of nodes	85	138
Number of edges	209	322
Avg. number of neighbors	5.943	4.782
Network diameter	6	16
Network radius	3	8
Characteristic path length	2.407	6.152
Clustering coefficient	0.534	0.511
Network density	0.175	0.036
Network heterogeneiety	0.741	0.666
Network centralization	0.314	0.063
Connected componenets	3	3
